# Additive effects of environmental and demographic variation shape the repeatability of evolution across replicated experiments

**DOI:** 10.1101/2025.11.03.686244

**Authors:** Karen Bisschop, Meike T. Wortel, Ken Kraaijeveld, Janine Mariën, Isabel Rathmann, Dries Bonte, Steven Declerck, Marjon de Vos, Rampal S. Etienne, Steven Goossens, Jan Kammenga, Frederik Mortier, Joost Riksen, Maurijn van der Zee, Koen Verhoeven, Suzanne Wiezer, Lars Zandbergen, Martijn Egas, Jacintha Ellers, Astrid T. Groot, Marcel E. Visser, Thomas Blankers

## Abstract

The repeatability of evolution is fundamentally important for understanding the origin and diversification of life as well as for developing evolutionary forecasting tools. Repeatability is limited by stochasticity, here defined as changes that are independent of genotypic fitness effects. Over short timescales, the two main sources of stochasticity of evolutionary change are environmental stochasticity and demographic (life-history) stochasticity. Quantifying the relative importance of these two sources of stochasticity in driving fitness outcomes is crucially important for predicting evolutionary responses. To gain insights in the effects of stochasticity, five institutes replicated an evolutionary experiment exposing *Caenorhabditis elegans* to novel rearing conditions. Replication across the institutes led to variation in selective environments, e.g. through divergent microbiomes among institutes. Replication within institutes was done across demographic treatments that influence the potential for population-size dependent fluctuations in allele frequencies (drift) and genetic hitchhiking (draft). We found high among-institute variation in fitness outcomes, which was partially explained by variation in microbiota. Whereas lab-specific effects explained most of the variance in mean fitness, the repeatability of fitness outcomes depended more on demographic heterogeneity. Specifically, population bottlenecks resulted in high among-replicate variation in fitness. When combined, environmental and demographic stochasticity additively reduced repeatability, underlining their additive importance in developing evolutionary forecasting tools. These results further highlight the importance of statistically integrating heterogeneity in experimental evolution to identify factors constraining outcome repeatability and study replicability.
