## Appendix II for "Additive effects of environmental and demographic variation shape the repeatability of evolution across replicated experiments"

### Sheet: ReadStat_Unclass_Class_20241219
paired-end reads are counted here as 1
average bacterial genome length: 5 Mbp
					sum up to all reads				sum up to non-host reads		sum up to classified reads
ID	institution	treatment	week	rep	host reads	aver. Coverage On host	non-host reads	aver. Number of Covered bacterial genomes	unclassified reads	classified reads	bacteria	viruses	archaea	eukaryota	fungi	other
UGent_bb_1_4	UGent	bb	1	4	76242111	114.363	1877422	56.3227	500902	1376520	1370045	192	622	622	273	4766	0.641199
UGent_bb_1_1	UGent	bb	1	1	92321470	138.482	1578255	47.3477	550878	1027377	1015088	114	467	467	285	10956	0.586666
UGent_bb_1_3	UGent	bb	1	3	69969823	104.955	9983858	299.516	1080396	8903462	8886077	512	3571	3571	601	9130	1.35128
UGent_bb_1_2	UGent	bb	1	2	50054822	75.0822	9449039	283.471	934332	8514707	8482307	681	3237	3237	456	24789	1.5702
UGent_bb_15_2	UGent	bb	15	2	41189143	61.7837	2742689	82.2807	690020	2052669	2024978	310	823	823	19358	6377	1.57066
UGent_bb_15_1	UGent	bb	15	1	36962631	55.4439	3170740	95.1222	433087	2737653	2719060	258	326	326	12600	5083	1.07912
UGent_bb_15_3	UGent	bb	15	3	34250653	51.376	7938772	238.163	889779	7048993	6882063	341	1643	1643	153459	9844	2.10901
UGent_bb_15_5	UGent	bb	15	5	36201937	54.3029	5017575	150.527	498991	4518584	4494762	285	826	826	13986	7899	1.21057
UGent_bb_15_4	UGent	bb	15	4	37464504	56.1968	2103792	63.1138	371176	1732616	1702117	217	470	470	25322	4020	0.938064
UGent_iso_15_1	UGent	iso	15	1	46125529	69.1883	32500986	975.03	2804150	29696836	28643647	1097	10844	10844	1020397	10007	3.56642
UGent_iso_15_4	UGent	iso	15	4	13169770	19.7547	48307867	1449.24	3866455	44441412	43639737	1646	15660	15660	760991	7718	6.28921
UGent_iso_15_3	UGent	iso	15	3	23521789	35.2827	20407631	612.229	1600390	18807241	18454458	1257	6768	6768	334583	3407	3.64309
UGent_iso_15_2	UGent	iso	15	2	27481881	41.2228	11202784	336.084	1036787	10165997	9628369	1042	3627	3627	513659	15673	2.6801
NIOO_A00_1_2	NIOO	A00	1	2	22970918	34.4564	51017659	1530.53	2308787	48708872	48700711	337	1659	1659	803	3703	3.12046
NIOO_A00_1_3	NIOO	A00	1	3	21808283	32.7124	65123062	1953.69	2855260	62267802	62257719	392	2134	2134	825	4598	3.2845
NIOO_A00_1_4	NIOO	A00	1	4	7711019	11.5665	60379275	1811.38	2711165	57668110	57658437	435	2015	2015	855	4353	3.98172
NIOO_A00_1_1	NIOO	A00	1	1	22931946	34.3979	44333286	1330	1611220	42722066	42716037	241	1010	1010	517	3251	2.39532
NIOO_A00_1_5	NIOO	A00	1	5	17197750	25.7966	71656031	2149.68	3296335	68359696	68346248	553	2655	2655	1051	6534	3.70984
NIOO_bb_1_3	NIOO	bb	1	3	38690540	58.0358	43022995	1290.69	1911652	41111343	41097090	926	3919	3919	426	5063	2.33946
NIOO_bb_1_4	NIOO	bb	1	4	8400041	12.6001	40064899	1201.95	2079580	37985319	37934255	1481	3558	3558	417	42050	4.2909
NIOO_bb_1_1	NIOO	bb	1	1	27981040	41.9716	31671800	950.154	1778984	29892816	29852269	1685	4104	4104	431	30223	2.98223
NIOO_M00_1_4	NIOO	M00	1	4	3139416	4.70912	65157354	1954.72	2788010	62369344	62357751	3977	1314	1314	1097	3891	4.0822
NIOO_M00_1_1	NIOO	M00	1	1	6408192	9.61229	87695027	2630.85	3046758	84648269	84632113	6340	1625	1625	1610	4956	3.23768
NIOO_M00_1_5	NIOO	M00	1	5	4157560	6.23634	56786042	1703.58	2078651	54707391	54696801	3067	1065	1065	782	4611	3.41078
NIOO_M00_1_3	NIOO	M00	1	3	3347067	5.0206	63534230	1906.03	2487246	61046984	61023655	4502	1376	1376	1029	15046	3.7189
NIOO_A00_15_5	NIOO	A00	15	5	13484461	20.2267	80908763	2427.26	2991978	77916785	77887273	272	1337	1337	1153	25413	3.1697
NIOO_A00_15_1	NIOO	A00	15	1	6773943	10.1609	66154330	1984.63	2631387	63522943	63516544	485	598	598	1104	3614	3.60818
NIOO_A00_15_2	NIOO	A00	15	2	55523194	83.2848	6744905	202.347	459966	6284939	6280222	331	142	142	257	3845	0.738686
NIOO_A00_15_3	NIOO	A00	15	3	38719353	58.079	32054624	961.639	1733364	30321260	30312755	356	740	740	802	5867	2.44915
NIOO_A00_15_4	NIOO	A00	15	4	58922887	88.3843	58644404	1759.33	2413814	56230590	56220956	217	1265	1265	992	5895	2.05313
NIOO_bb_15_3	NIOO	bb	15	3	12700659	19.051	27933817	838.015	1073734	26860083	26555691	15333	592	592	453	287422	2.64242
NIOO_bb_15_4	NIOO	bb	15	4	47135596	70.7034	5785077	173.552	376412	5408665	5399870	234	136	136	113	8176	0.711276
NIOO_bb_15_1	NIOO	bb	15	1	26383892	39.5758	18447106	553.413	480944	17966162	17961221	122	258	258	169	4134	1.07279
NIOO_M00_15_5	NIOO	M00	15	5	62551573	93.8274	12447216	373.416	824420	11622796	11609484	796	272	272	418	11554	1.09924
NIOO_M00_15_4	NIOO	M00	15	4	29790739	44.6861	22414858	672.446	1162140	21252718	21246149	1181	338	338	494	4218	2.22608
NIOO_M00_15_3	NIOO	M00	15	3	37253688	55.8805	17971984	539.16	469572	17502412	17497724	577	178	178	304	3451	0.850278
NIOO_M00_15_1	NIOO	M00	15	1	27603365	41.405	45353747	1360.61	1012040	44341707	44335097	494	167	167	420	5362	1.38717
UG_bb_1_4	UG	bb	1	4	64139815	96.2097	20419595	612.588	952945	19466650	19424427	566	2728	2728	768	35433	1.12695
UG_bb_1_2	UG	bb	1	2	75177090	112.766	5199766	155.993	427523	4772243	4761025	144	211	211	171	10481	0.531898
UG_bb_1_1	UG	bb	1	1	73414093	110.121	9501551	285.047	661798	8839753	8500025	613	1283	1283	240	336309	0.798158
UG_bb_1_5	UG	bb	1	5	69912887	104.869	14743070	442.292	739611	14003459	13995199	624	1675	1675	218	4068	0.873667
UG_bb_15_3	UG	bb	15	3	37896754	56.8451	3912514	117.375	338672	3573842	3567008	608	113	113	90	5910	0.81004
UG_bb_15_5	UG	bb	15	5	41647005	62.4705	3028632	90.859	353801	2674831	2665691	550	160	160	146	8124	0.791933
UG_bb_15_1	UG	bb	15	1	33918348	50.8775	7019817	210.595	417751	6602066	6597510	211	165	165	108	3907	1.02044
UG_bb_15_2	UG	bb	15	2	38908873	58.3633	2781337	83.4401	306851	2474486	2465726	441	96	96	92	8035	0.736027
UG_bb_15_4	UG	bb	15	4	38261051	57.3916	2666883	80.0065	290259	2376624	2370590	286	100	100	85	5463	0.709195
UvA_anc_0_2	UvA	anc	0	2	41909958	62.8649	2095547	62.8664	316970	1778577	1724408	3598	516	516	272	49267	0.720296
UvA_anc_0_3	UvA	anc	0	3	39916746	59.8751	2004751	60.1425	287614	1717137	1706077	270	353	353	108	9976	0.686078
UvA_anc_0_1	UvA	anc	0	1	41021907	61.5329	9121470	273.644	750586	8370884	8348332	978	2220	2220	717	16417	1.49688
UvA_bb_0_1	UvA	bb	0	1	39273507	58.9103	2986827	89.6048	978297	2008530	1954018	1774	533	533	361	51311	2.31493
VU_bb_0_3	VU	bb	0	3	39698036	59.5471	3213746	96.4124	370105	2843641	2834018	826	781	781	203	7032	0.862479
VU_bb_0_1	VU	bb	0	1	43687660	65.5315	2492322	74.7697	358339	2133983	2124059	1462	545	545	118	7254	0.775962
VU_bb_0_2	VU	bb	0	2	37976891	56.9653	7559236	226.777	475631	7083605	7072961	412	1087	1087	189	7869	1.04451
VU_bb_0_5	VU	bb	0	5	29946891	44.9203	7499281	224.978	608850	6890431	6852082	246	728	728	32976	3671	1.62593
VU_bb_0_4	VU	bb	0	4	39377669	59.0665	936746	28.1024	259253	677493	671233	308	202	202	84	5464	0.643078
VU_bn5_0_2	VU	bn5	0	2	55614172	83.4213	16545661	496.37	1506166	15039495	15009877	561	3486	3486	9959	12126	2.08726
VU_bn5_0_5	VU	bn5	0	5	44073506	66.1103	17988385	539.652	1098571	16889814	16869535	1174	4075	4075	553	10402	1.77012
VU_bn5_0_4	VU	bn5	0	4	50201861	75.3028	18660685	559.821	1066903	17593782	17562827	1588	3673	3673	414	21607	1.54932
VU_bn5_0_3	VU	bn5	0	3	65390419	98.0856	18175049	545.251	1123821	17051228	17031240	972	2891	2891	467	12767	1.34484
VU_bn5_0_1	VU	bn5	0	1	39219422	58.8291	15205393	456.162	981750	14223643	14198387	415	3066	3066	1620	17089	1.80386
VU_bn50_0_3	VU	bn50	0	3	26819457	40.2292	17566461	526.994	1313017	16253444	16090523	6925	5083	5083	636	145194	2.95818
VU_bn50_0_5	VU	bn50	0	5	18964692	28.447	32197203	965.916	2412743	29784460	29761317	987	7533	7533	1090	6000	4.7159
VU_bn50_0_2	VU	bn50	0	2	29497162	44.2457	17572849	527.185	1082171	16490678	16473848	5688	3139	3139	454	4410	2.29907
VU_bn50_0_4	VU	bn50	0	4	48181965	72.2729	20442002	613.26	1413277	19028725	19006694	4671	5184	5184	459	6533	2.05945
VU_bn50_0_1	VU	bn50	0	1	56098252	84.1474	19133723	574.012	912018	18221705	13913570	696	2418	2418	347	4302256	1.21227
VU_bb_1_3	VU	bb	1	3	55482374	83.2236	19365482	580.964	1378661	17986821	17366631	5725	4971	4971	501	604022	1.84195
VU_bb_1_4	VU	bb	1	4	59866234	89.7994	13918815	417.564	1091533	12827282	12773322	3880	3642	3642	411	42385	1.47934
VU_bb_1_5	VU	bb	1	5	70217008	105.326	7480703	224.421	688656	6792047	5119664	572	1557	1557	344	1668353	0.886327
VU_bb_1_1	VU	bb	1	1	52638285	78.9574	29768017	893.041	1982622	27785395	27736839	2467	7778	7778	654	29879	2.40591
VU_bb_1_2	VU	bb	1	2	71852761	107.779	6723998	201.72	720969	6003029	5953246	1117	1594	1594	277	45201	0.917535
VU_bb_15_1	VU	bb	15	1	40177462	60.2662	1425075	42.7522	295852	1129223	1121815	592	283	283	135	6115	0.711139
VU_bb_15_2	VU	bb	15	2	12797507	19.1963	33651888	1009.56	2564828	31087060	31071369	711	5140	5140	1026	3674	5.52177
VU_bb_15_5	VU	bb	15	5	27670941	41.5064	13220554	396.617	1068026	12152528	12142784	596	1256	1256	357	6279	2.61185
VU_bb_15_4	VU	bb	15	4	28836798	43.2552	10539861	316.196	776535	9763326	9707027	2703	1139	1139	347	50971	1.97207
VU_bb_15_3	VU	bb	15	3	31280090	46.9201	18468800	554.064	1255829	17212971	17091607	2673	2198	2198	629	113666	2.52434
VU_bn5_15_2	VU	bn5	15	2	41873990	62.811	4152840	124.585	730252	3422588	3408880	190	594	594	1865	10465	1.58658
VU_bn5_15_5	VU	bn5	15	5	13793475	20.6902	31347010	940.41	1813039	29533971	29520660	578	4121	4121	1234	3257	4.01644
VU_bn5_15_3	VU	bn5	15	3	10032496	15.0487	37193989	1115.82	3099728	34094261	34077370	659	4545	4545	1873	5269	6.56354
VU_bn5_15_4	VU	bn5	15	4	35213011	52.8195	6215314	186.459	768280	5447034	5437486	200	873	873	446	7156	1.85448
VU_bn5_15_1	VU	bn5	15	1	15086414	22.6296	27807602	834.228	3099737	24707865	24690599	595	3860	3860	1443	7508	7.2265
VU_bn50_15_1	VU	bn50	15	1	16742677	25.114	31656333	949.69	2152760	29503573	29483733	866	4212	4212	1103	9447	4.44794
VU_bn50_15_2	VU	bn50	15	2	40550262	60.8254	8749741	262.492	505419	8244322	8234685	199	515	515	312	8096	1.02519
VU_bn50_15_4	VU	bn50	15	4	31650097	47.4751	13259348	397.78	1311087	11948261	11936650	384	1835	1835	790	6767	2.9194
VU_bn50_15_3	VU	bn50	15	3	44644891	66.9673	9763609	292.908	644198	9119411	9112851	143	579	579	340	4919	1.184
VU_bn50_15_5	VU	bn50	15	5	19375734	29.0636	22274012	668.22	1834623	20439389	20425940	1453	3458	3458	794	4286	4.40488
WUR_bb_1_1	WUR	bb	1	1	78109501	117.164	2293069	68.7921	480142	1812927	1788979	92	507	507	201	22641	0.597172
WUR_bb_1_2	WUR	bb	1	2	70304354	105.457	16293355	488.801	1287672	15005683	14986722	664	3894	3894	370	10139	1.48696
WUR_bb_1_3	WUR	bb	1	3	51457933	77.1869	12467834	374.035	948880	11518954	11504401	1519	3110	3110	283	6531	1.48435
WUR_bb_15_3	WUR	bb	15	3	39939054	59.9086	43860131	1315.8	2464056	41396075	41273379	645	10534	10534	618	100365	2.94043
WUR_bb_15_2	WUR	bb	15	2	29827191	44.7408	51387446	1541.62	2730247	48657199	48175583	510	9199	9199	752	461956	3.36177
WUR_bb_15_1	WUR	bb	15	1	24267537	36.4013	86904561	2607.14	4981746	81922815	81874797	963	22498	22498	1361	698	4.48111
WUR_bleach_15_1	WUR	bleach	15	1	40563378	60.8451	5580923	167.428	531028	5049895	5036260	214	1353	1353	214	10501	1.1508
WUR_bleach_15_2	WUR	bleach	15	2	20293761	30.4406	27207364	816.221	1586941	25620423	25586818	363	6131	6131	526	20454	3.34085

### Sheet: table
			Data
institution	treatment	week	Sum of host reads	Sum of unclassified reads	Sum of bacteria	Sum of viruses	Sum of archaea	Sum of eukaryota	Sum of fungi
UGent	bb	1	288588226	3066508	19753517	1499	7897	7897	1615
		15	186068868	2883053	17822980	1411	4088	4088	224725
	bb Total		474657094	5949561	37576497	2910	11985	11985	226340
	iso	15	110298969	9307782	100366211	5042	36899	36899	2629630
	iso Total		110298969	9307782	100366211	5042	36899	36899	2629630
UGent Total			584956063	15257343	137942708	7952	48884	48884	2855970
NIOO	A00	1	92619916	12782767	279679152	1958	9473	9473	4051
		15	173423838	10230509	234217750	1661	4082	4082	4308
	A00 Total		266043754	23013276	513896902	3619	13555	13555	8359
	bb	1	75071621	5770216	108883614	4092	11581	11581	1274
		15	86220147	1931090	49916782	15689	986	986	735
	bb Total		161291768	7701306	158800396	19781	12567	12567	2009
	M00	1	17052235	10400665	262710320	17886	5380	5380	4518
		15	157199365	3468172	94688454	3048	955	955	1636
	M00 Total		174251600	13868837	357398774	20934	6335	6335	6154
NIOO Total			601587122	44583419	1030096072	44334	32457	32457	16522
UG	bb	1	282643885	2781877	46680676	1947	5897	5897	1397
		15	190632031	1707334	17666525	2096	634	634	521
	bb Total		473275916	4489211	64347201	4043	6531	6531	1918
UG Total			473275916	4489211	64347201	4043	6531	6531	1918
UvA	anc	0	122848611	1355170	11778817	4846	3089	3089	1097
	anc Total		122848611	1355170	11778817	4846	3089	3089	1097
	bb	0	39273507	978297	1954018	1774	533	533	361
	bb Total		39273507	978297	1954018	1774	533	533	361
UvA Total			162122118	2333467	13732835	6620	3622	3622	1458
VU	bb	0	190687147	2072178	19554353	3254	3343	3343	33570
		1	310056662	5862441	68949702	13761	19542	19542	2187
		15	140762798	5961070	71134602	7275	10016	10016	2494
	bb Total		641506607	13895689	159638657	24290	32901	32901	38251
	bn5	0	254499380	5777211	80671866	4710	17191	17191	13013
		15	115999386	9511036	97134995	2222	13993	13993	6861
	bn5 Total		370498766	15288247	177806861	6932	31184	31184	19874
	bn50	0	179561528	7133226	95245952	18967	23357	23357	2986
		15	152963661	6448087	79193859	3045	10599	10599	3339
	bn50 Total		332525189	13581313	174439811	22012	33956	33956	6325
VU Total			1344530562	42765249	511885329	53234	98041	98041	64450
WUR	bb	1	199871788	2716694	28280102	2275	7511	7511	854
		15	94033782	10176049	171323759	2118	42231	42231	2731
	bb Total		293905570	12892743	199603861	4393	49742	49742	3585
	bleach	15	60857139	2117969	30623078	577	7484	7484	740
	bleach Total		60857139	2117969	30623078	577	7484	7484	740
WUR Total			354762709	15010712	230226939	4970	57226	57226	4325
Grand Total			3521234490	124439401	1988231084	121153	246761	246761	2944643

### Sheet: reads
			Data
institution	treatment	week	Sum of host reads	Sum of unclassified reads	Sum of bacteria	Sum of viruses	Sum of archaea	Sum of eukaryota	Sum of fungi
UGent	bb	1	288588226	3066508	19753517	1499	7897	7897	1615
		15	186068868	2883053	17822980	1411	4088	4088	224725
	bb Total		474657094	5949561	37576497	2910	11985	11985	226340
	iso	15	110298969	9307782	100366211	5042	36899	36899	2629630
	iso Total		110298969	9307782	100366211	5042	36899	36899	2629630
UGent Total			584956063	15257343	137942708	7952	48884	48884	2855970
NIOO	A00	1	92619916	12782767	279679152	1958	9473	9473	4051
		15	173423838	10230509	234217750	1661	4082	4082	4308
	A00 Total		266043754	23013276	513896902	3619	13555	13555	8359
	bb	1	75071621	5770216	108883614	4092	11581	11581	1274
		15	86220147	1931090	49916782	15689	986	986	735
	bb Total		161291768	7701306	158800396	19781	12567	12567	2009
	M00	1	17052235	10400665	262710320	17886	5380	5380	4518
		15	157199365	3468172	94688454	3048	955	955	1636
	M00 Total		174251600	13868837	357398774	20934	6335	6335	6154
NIOO Total			601587122	44583419	1030096072	44334	32457	32457	16522
UG	bb	1	282643885	2781877	46680676	1947	5897	5897	1397
		15	190632031	1707334	17666525	2096	634	634	521
	bb Total		473275916	4489211	64347201	4043	6531	6531	1918
UG Total			473275916	4489211	64347201	4043	6531	6531	1918
UVA	anc	0	122848611	1355170	11778817	4846	3089	3089	1097
	anc Total		122848611	1355170	11778817	4846	3089	3089	1097
	bb	0	39273507	978297	1954018	1774	533	533	361
	bb Total		39273507	978297	1954018	1774	533	533	361
UVA Total			162122118	2333467	13732835	6620	3622	3622	1458
VU	bb	0	190687147	2072178	19554353	3254	3343	3343	33570
		1	310056662	5862441	68949702	13761	19542	19542	2187
		15	140762798	5961070	71134602	7275	10016	10016	2494
	bb Total		641506607	13895689	159638657	24290	32901	32901	38251
	bn5	0	254499380	5777211	80671866	4710	17191	17191	13013
		15	115999386	9511036	97134995	2222	13993	13993	6861
	bn5 Total		370498766	15288247	177806861	6932	31184	31184	19874
	bn50	0	179561528	7133226	95245952	18967	23357	23357	2986
		15	152963661	6448087	79193859	3045	10599	10599	3339
	bn50 Total		332525189	13581313	174439811	22012	33956	33956	6325
VU Total			1344530562	42765249	511885329	53234	98041	98041	64450
WUR	bb	1	199871788	2716694	28280102	2275	7511	7511	854
		15	94033782	10176049	171323759	2118	42231	42231	2731
	bb Total		293905570	12892743	199603861	4393	49742	49742	3585
	bleach	15	60857139	2117969	30623078	577	7484	7484	740
	bleach Total		60857139	2117969	30623078	577	7484	7484	740
WUR Total			354762709	15010712	230226939	4970	57226	57226	4325
Grand Total			3521234490	124439401	1988231084	121153	246761	246761	2944643

### Sheet: coverage
			Data
institution	treatment	week	Sum of aver. Coverage On host	Sum of aver. Number of Covered bacterial genomes
UGent	bb	1	432.882	686.657
		15	279.103	629.207
	bb Total		711.986	1315.86
	iso	15	165.448	3372.58
	iso Total		165.448	3372.58
UGent Total			877.434	4688.44
NIOO	A00	1	138.93	8775.28
		15	260.136	7335.21
	A00 Total		399.066	16110.5
	bb	1	112.607	3442.79
		15	129.33	1564.98
	bb Total		241.938	5007.77
	M00	1	25.5784	8195.18
		15	235.799	2945.63
	M00 Total		261.377	11140.8
NIOO Total			902.381	32259.1
UG	bb	1	423.966	1495.92
		15	285.948	582.275
	bb Total		709.914	2078.19
UG Total			709.914	2078.19
UVA	anc	0	184.273	396.653
	anc Total		184.273	396.653
	bb	0	58.9103	89.6048
	bb Total		58.9103	89.6048
UVA Total			243.183	486.258
VU	bb	0	286.031	651.04
		1	465.085	2317.71
		15	211.144	2319.19
	bb Total		962.26	5287.94
	bn5	0	381.749	2597.26
		15	173.999	3201.5
	bn5 Total		555.748	5798.76
	bn50	0	269.342	3207.37
		15	229.445	2571.09
	bn50 Total		498.788	5778.46
VU Total			2016.8	16865.2
WUR	bb	1	299.808	931.628
		15	141.051	5464.56
	bb Total		440.858	6396.19
	bleach	15	91.2857	983.649
	bleach Total		91.2857	983.649
WUR Total			532.144	7379.84
Grand Total			5281.85	63757
